# Bacteriophage anti-defense genes that neutralize TIR and STING immune responses

**DOI:** 10.1101/2022.06.09.495361

**Authors:** Peiyin Ho, Yibu Chen, Subarna Biswas, Ethan Canfield, Douglas E. Feldman

## Abstract

Programmed cell suicide of infected bacteria, known as abortive infection (Abi), serves as a central immune defense strategy to prevent the spread of bacteriophage viruses and other invasive genetic elements across a population. Many Abi systems utilize bespoke cyclic nucleotide immune messengers generated upon infection to rapidly mobilize cognate death effectors. Here, we identify a large family of bacteriophage nucleotidyltransferases (NTases) that synthesize competitor cyclic dinucleotide (CDN) ligands, inhibiting NAD-depleting TIR effectors activated by a linked STING CDN sensor domain. Virus NTase genes are positioned within genomic regions containing other anti-defense genes, and through a functional screen, we uncover candidate anti-TIR defense (Atd) genes that confer protection against TIR-STING cytotoxicity. We show that a virus MazG-like nucleotide pyrophosphatase identified in the screen, Atd1, depletes the starvation alarmone (p)ppGpp, revealing a role for the alarmone-activated host toxin MazF as a key executioner of TIR-directed abortive infection. Phage NTases and counter-defenses like Atd1 preserve host viability to ensure virus propagation, and may be exploited as tools to modulate TIR and STING immune responses.
