## Supplementary material for "Bacteriophage anti-defense genes that neutralize TIR and STING immune responses": Table S1

### Sheet: Sheet1
1. gp3 [Mycobacterium phage Bxz1]
288 aa protein
NP_818079.1 GI:29566514
2. hypothetical protein KVP40.0153 [Vibrio phage KVP40]
346 aa protein
NP_899399.1 GI:34419386
3. hypothetical protein RB43ORF131c [Pseudotevenvirus RB43]
328 aa protein
YP_239107.1 GI:66391582
4. gp3 [Mycobacterium phage Catera]
288 aa protein
YP_656016.1 GI:109393219
5. NrdC.11 conserved hypothetical protein [Escherichia phage Phi1]
232 aa protein
YP_001469442.1 GI:157311399
6. gp3 [Mycobacterium phage Myrna]
284 aa protein
YP_002224921.1 GI:203454605
7. gp3 [Mycobacterium phage Rizal]
288 aa protein
YP_002224701.1 GI:203457355
8. NrdC [Mycobacterium phage ScottMcG]
288 aa protein
YP_002224036.1 GI:203458880
9. gp3 [Mycobacterium phage Spud]
288 aa protein
YP_002224257.1 GI:203460523
10. hypothetical protein KP15_106 [Klebsiella phage KP15]
335 aa protein
YP_003579982.1 GI:294661529
11. nucleotidyltransferase [Mycobacterium phage LeBron]
248 aa protein
YP_003857163.1 GI:304360981
12. nrdC.11 conserved hypothetical protein [Pseudotevenvirus RB16]
328 aa protein
YP_003858422.1 GI:304373677
13. nrdC.11 conserved hypothetical phage protein [Acinetobacter phage 133]
357 aa protein
YP_004300695.1 GI:326536254
14. nucleotidyltransferase [Mycobacterium phage Faith1]
248 aa protein
YP_004538979.1 GI:338827047
15. nucleotidyltransferase [Mycobacterium phage Drazdys]
288 aa protein
AEK06818.1 GI:339780983
16. nucleotidyltransferase [Mycobacterium phage Wally]
288 aa protein
AER25374.1 GI:354463193
17. hypothetical protein PVP-SE1_gp166 [Salmonella phage PVPSE1]
353 aa protein
YP_004893973.1 GI:363539688
18. hypothetical protein [Mycobacterium phage Fezzik]
248 aa protein
AEZ50819.1 GI:374427924
19. putative nucleotidyltransferase [Cronobacter phage CR3]
373 aa protein
YP_006383210.1 GI:389060057
20. hypothetical protein pp2_148 [Vibriophage phi-pp2]
346 aa protein
AFN37381.1 GI:394774709
21. putative nucleotidyltransferase [Bacillus phage BCP78]
257 aa protein
YP_006908002.1 GI:410492936
22. hypothetical protein GAP161_120 [Cronobacter phage vB_CsaM_GAP161]
333 aa protein
YP_006986398.1 GI:414086208
23. hypothetical protein GAP31_112 [Cronobacter phage vB_CsaM_GAP31]
357 aa protein
YP_006986949.1 GI:414086761
24. hypothetical protein GAP32_154 [Cronobacter phage vB_CsaM_GAP32]
413 aa protein
YP_006987259.1 GI:414087072
25. protein of unknown function [Pseudotevenvirus RB43]
332 aa protein
CCK73979.1 GI:415434139
26. hypothetical protein F403_gp529 [Klebsiella phage vB_KleM_RaK2]
414 aa protein
YP_007007160.1 GI:422936895
27. hypothetical protein F485_gp357 [Aeromonas phage CC2]
322 aa protein
YP_007010210.1 GI:423261775
28. hypothetical protein phiTE_130 [Pectobacterium phage phiTE]
57 aa protein
YP_007392592.1 GI:448244872
29. hypothetical protein phiTE_131 [Pectobacterium phage phiTE]
39 aa protein
YP_007392593.1 GI:448244873
30. hypothetical protein phiTE_132 [Pectobacterium phage phiTE]
265 aa protein
YP_007392594.1 GI:448244874
31. hypothetical protein KP27_140 [Klebsiella phage KP27]
335 aa protein
YP_007348763.1 GI:448260669
32. putative nucleotidyltransferase [Bacillus phage vB_BceM_Bc431v3]
250 aa protein
YP_007677076.1 GI:472437615
33. NrdC [Mycobacterium phage PegLeg]
265 aa protein
YP_008050979.1 GI:508177906
34. hypothetical protein Lw1_gp127 [Escherichia phage Lw1]
332 aa protein
YP_008060650.1 GI:509141785
35. nucleotidyltransferase [Mycobacterium phage ArcherS7]
288 aa protein
YP_008061262.1 GI:509142400
36. nucleotidyltransferase [Mycobacterium phage Astraea]
288 aa protein
YP_008061499.1 GI:509142638
37. nucleotidyltransferase [Mycobacterium phage Whirlwind]
246 aa protein
YP_008408691.1 GI:530545087
38. putative nucleotidyltransferase [Escherichia phage 4MG]
357 aa protein
YP_008857379.1 GI:563397615
39. hypothetical protein Spock_256 [Bacillus phage Spock]
56 aa protein
YP_008770480.1 GI:568190939
40. nucleotidyltransferase [Mycobacterium phage Dandelion]
288 aa protein
YP_009012781.1 GI:593774914
41. putative nucleotidyltransferase [Cronobacter phage CR9]
374 aa protein
YP_009015173.1 GI:593777328
42. gp218 [Bacillus phage G]
519 aa protein
YP_009015521.1 GI:593777674
43. nucleotidyltransferase [Mycobacterium phage Rumpelstiltskin]
248 aa protein
YP_009017260.1 GI:593779497
44. putative nucleotidyltransferase [Bacillus phage Bcp1]
253 aa protein
YP_009031408.1 GI:640884005
45. putative nucleotidyltransferase [Cronobacter phage CR8]
373 aa protein
YP_009042435.1 GI:658310243
46. nucleotidyltransferase domain-containing protein [Escherichia phage 121Q]
410 aa protein
YP_009102093.1 GI:712914704
47. hypothetical protein CPTMiller_00134 [Citrobacter phage Miller]
336 aa protein
YP_009097736.1 GI:713322146
48. hypothetical protein OZ74_gp108 [Caulobacter phage Cr30]
321 aa protein
YP_009098866.1 GI:725949273
49. nucleotidyltransferase domain-containing protein [Escherichia phage Av-05]
353 aa protein
YP_009111136.1 GI:730985051
50. nucleotidyltransferase domain-containing protein [Escherichia phage PBECO4]
410 aa protein
YP_009150380.1 GI:849121464
51. hypothetical protein ACQ27_gp01 [Klebsiella phage K64-1]
414 aa protein
YP_009153141.1 GI:849122339
52. putative nucleotidyltransferase [Bacillus phage JBP901]
253 aa protein
YP_009149183.1 GI:849251783
53. hypothetical protein BCP8-2_185 [Bacillus phage BCP8-2]
253 aa protein
YP_009149746.1 GI:849253115
54. hypothetical protein PBC6_162 [Bacillus phage PBC6]
251 aa protein
ALA07754.1 GI:918361774
55. hypothetical protein KB57_159 [Klebsiella phage vB_KpnM_KB57]
356 aa protein
YP_009187772.1 GI:966203455
56. putative nucleotidyltransferase [Cronobacter phage PBES 02]
374 aa protein
YP_009188899.1 GI:966203584
57. hypothetical protein AVV44_gp226 [Cronobacter phage S13]
329 aa protein
YP_009196597.1 GI:971742101
58. nucleotidyltransferase [Mycobacterium phage Snenia]
246 aa protein
YP_009197028.1 GI:971742474
59. nucleotidyltransferase [Mycobacterium phage Lolly9]
246 aa protein
YP_009202420.1 GI:971748503
60. nucleotidyltransferase domain-containing protein [Mycobacterium phage Archie]
248 aa protein
YP_009205502.1 GI:971751545
61. hypothetical protein TSARBOMBA_131 [Bacillus phage TsarBomba]
257 aa protein
YP_009206946.1 GI:971752900
62. thioredoxin [Citrobacter phage IME-CF2]
328 aa protein
YP_009218609.1 GI:971765583
63. nucleotidyltransferase [Citrobacter phage Margaery]
330 aa protein
YP_009194947.1 GI:971820434
64. nucleotidyltransferase [Mycobacterium phage Breeniome]
288 aa protein
YP_009221133.1 GI:974128985
65. nucleotidyltransferase [Mycobacterium phage MkaliMitinis3]
248 aa protein
ALY07355.1 GI:974130778
66. putative nucleotidyltransferase [Bacillus phage PK16]
253 aa protein
ANY29378.1 GI:1049308251
67. putative nucleotidyltransferase [Escherichia phage vB_Eco_slurp01]
410 aa protein
SCA80385.1 GI:1052292019
68. nucleotidyl transferase [Gordonia phage Blueberry]
261 aa protein
YP_009276692.1 GI:1068512920
69. hypothetical protein BI032_gp218 [Citrobacter phage vB_CfrM_CfP1]
332 aa protein
YP_009285669.1 GI:1070101403
70. nucleotidyltransferase [Gordonia phage Bantam]
226 aa protein
YP_009287567.1 GI:1070102917
71. nucleotidyl transferase [Mycobacterium phage Tonenili]
283 aa protein
YP_009287867.1 GI:1070103224
72. nucleotidyltransferase domain-containing protein [Mycobacterium phage Gardann]
248 aa protein
YP_009292549.1 GI:1070106655
73. hypothetical protein Blue_151 [Bacillus phage Deep Blue]
253 aa protein
YP_009285463.1 GI:1070215963
74. hypothetical protein BJD61_gp62 [Gordonia phage Obliviate]
261 aa protein
YP_009301805.1 GI:1070621061
75. nucleotidyl transferase [Gordonia phage Guacamole]
261 aa protein
YP_009304177.1 GI:1070639828
76. nucleotidyltransferase [Mycobacterium phage Wilder]
248 aa protein
AOT23026.1 GI:1072744497
77. nucleotidyltransferase [Bacillus phage QCM8]
207 aa protein
AOZ62048.1 GI:1093419716
78. nucleotidyltransferase [Mycobacterium phage MrMagoo]
266 aa protein
APQ42160.1 GI:1124101391
79. thioredoxin [Aeromonas phage 65.2]
321 aa protein
APU01747.1 GI:1129975072
80. hypothetical protein BCP12_130 [Bacillus phage BCP12]
227 aa protein
AQN32542.1 GI:1145307949
81. putative nucleotidyltransferase [Pectobacterium phage vB_PatM_CB7]
372 aa protein
ARB11628.1 GI:1168038410
82. hypothetical protein B1K96_16405 [Escherichia coli]
410 aa protein
OTE92445.1 GI:1191463161
83. nucleotidyltransferase [Mycobacterium phage GenevaB15]
266 aa protein
ASR75901.1 GI:1227559373
84. nucleotidyltransferase [Mycobacterium phage Appletree2]
250 aa protein
ASR86015.1 GI:1233031966
85. nucleotidyltransferase [Mycobacterium phage Krypton555]
246 aa protein
ASR87072.1 GI:1233033034
86. nucleotidyltransferase [Mycobacterium phage Phabba]
283 aa protein
ASZ74578.1 GI:1241148747
87. hypothetical protein [Aeromonas phage AS-szw]
322 aa protein
ATI17551.1 GI:1251984523
88. nucleotidyltransferase [Xanthomonas phage XacN1]
287 aa protein
BBA65547.1 GI:1253130197
89. hypothetical protein [Yersinia phage fHe-Yen9-03]
413 aa protein
SOK58960.1 GI:1268843685
90. nucleotidyltransferase [Mycobacterium phage Bigswole]
288 aa protein
ATN87685.1 GI:1269169634
91. nucleotidyltransferase [Mycobacterium phage Koguma]
288 aa protein
ATN89967.1 GI:1269171934
92. putative nucleotidyltransferase [Pectobacterium phage DU_PP_I]
700 aa protein
ATS93585.1 GI:1275230756
93. nucleotidyltransferase [Vibrio phage 2.275.O._10N.286.54.E11]
416 aa protein
AUS02893.1 GI:1332562775
94. nucleotidyltransferase [Gordonia phage Confidence]
261 aa protein
AVI03692.1 GI:1349897603
95. nucleotidyltransferase [Mycobacterium phage LifeSavor]
288 aa protein
AVI04608.1 GI:1349898528
96. nucleotidyltransferase [Mycobacterium phage NuevoMundo]
288 aa protein
AVJ48281.1 GI:1352802051
97. nucleotidyltransferase [Mycobacterium phage Pier]
288 aa protein
AVJ48517.1 GI:1352802288
98. nucleotidyltransferase [Gordonia phage Fenry]
261 aa protein
AVP42290.1 GI:1368290127
99. nucleotidyltransferase [Mycobacterium phage InterFolia]
288 aa protein
AVR77511.1 GI:1373057312
100. nucleotidyltransferase [Mycobacterium phage Tyke]
288 aa protein
AVR77744.1 GI:1373057546
101. nucleotidyltransferase [Mycobacterium phage Derek]
288 aa protein
AWY09637.1 GI:1417916431
102. hypothetical protein [Escherichia phage UB]
410 aa protein
AXC36861.1 GI:1428087447
103. hypothetical protein [Escherichia phage CMSTMSU]
432 aa protein
AXC38773.1 GI:1428089378
104. hypothetical protein [Escherichia phage CMSTMSU]
67 aa protein
AXC38774.1 GI:1428089379
105. hypothetical protein [Escherichia phage CMSTMSU]
134 aa protein
AXC39468.1 GI:1428090073
106. hypothetical protein [Escherichia phage CMSTMSU]
48 aa protein
AXC39469.1 GI:1428090074
107. hypothetical protein [Escherichia phage CMSTMSU]
68 aa protein
AXC39470.1 GI:1428090075
108. hypothetical protein [Escherichia virus KFS-EC]
232 aa protein
AXF53398.1 GI:1433293307
109. nucleotidyltransferase [Streptomyces phage Satis]
230 aa protein
AXH66203.1 GI:1436192208
110. nucleotidyltransferase [Gordonia phage Zarbodnamra]
261 aa protein
AXH67491.1 GI:1436193503
111. nucleotidyltransferase [Mycobacterium phage Bromden]
245 aa protein
AXH67840.1 GI:1436193867
112. putative nucleotidyltransferase [Myoviridae sp.]
301 aa protein
AXH72866.1 GI:1436198969
113. putative nucleotidyltransferase [Acinetobacter phage ABPH49]
358 aa protein
AXN57819.1 GI:1447728397
114. nucleotidyltransferase [Gordonia phage Neville]
244 aa protein
AXQ64454.1 GI:1464456440
115. nucleotidyltransferase [Mycobacterium phage InigoMontoya]
288 aa protein
AXY85518.1 GI:1476005701
116. nucleotidyltransferase [Mycobacterium phage Samty]
246 aa protein
AYB70388.1 GI:1481186479
117. nucleotidyltransferase [Streptomyces phage JustBecause]
230 aa protein
AYD81202.1 GI:1483610107
118. nucleotidyltransferase [Mycobacterium phage Wamburgrxpress]
250 aa protein
AYD82212.1 GI:1483611124
119. nucleotidyltransferase [Mycobacterium phage Bangla1971]
288 aa protein
AYD85911.1 GI:1483614943
120. hypothetical protein SEA_CHARLIEB_3 [Mycobacterium phage CharlieB]
288 aa protein
AYP69429.1 GI:1503529469
121. nucleotidyltransferase [Gordonia phage Octobien14]
306 aa protein
AYR03237.1 GI:1509792935
122. HNH endonuclease [Mycobacterium phage Morizzled23]
288 aa protein
AZF95877.1 GI:1524750808
123. nucleotidyltransferase [Mycobacterium phage Acquire49]
250 aa protein
AZS12186.1 GI:1547010968
124. putative nucleotidyltransferase [Salmonella phage Munch]
413 aa protein
AZU98121.1 GI:1549119022
125. nucleotidyltransferase [Mycobacterium phage Melpomini]
288 aa protein
QAX93535.1 GI:1565773586
126. hypothetical protein ASswx1_351 [Aeromonas phage Asswx_1]
322 aa protein
QAX97992.1 GI:1565778081
127. nucleotidyltransferase [Escherichia phage Ecwhy_1]
412 aa protein
QAY00552.1 GI:1565780669
128. hypothetical protein ASwh1_82 [Aeromonas phage Aswh_1]
323 aa protein
QAY01148.1 GI:1565781270
129. nucleotidyltransferase [Mycobacterium phage CicholasNage]
250 aa protein
QAY03459.1 GI:1565783601
130. nucleotidyltransferase [Mycobacterium phage Teardrop]
288 aa protein
QAY04391.1 GI:1565784542
131. HNH endonuclease [Mycobacterium phage EmmaElysia]
288 aa protein
QAY07875.1 GI:1565788050
132. HNH endonuclease [Mycobacterium phage ShiaLabeouf]
288 aa protein
QAY10703.1 GI:1565790892
133. nucleotidyltransferase [Mycobacterium phage Rahel]
288 aa protein
QAY11954.1 GI:1565792149
134. HNH endonuclease [Mycobacterium phage BadAgartude]
288 aa protein
QAY12988.1 GI:1565793188
135. nucleotidyltransferase [Mycobacterium phage Sprinklers]
288 aa protein
QAY13299.1 GI:1565793501
136. HNH endonuclease [Mycobacterium phage Fludd]
288 aa protein
QAY14740.1 GI:1565794950
137. HNH endonuclease [Mycobacterium phage ChickenPhender]
288 aa protein
QAY14972.1 GI:1565795183
138. nucleotidyltransferase [Mycobacterium phage Specks]
288 aa protein
QAY26462.1 GI:1565828249
139. nucleotidyltransferase [Gordonia phage Walrus]
261 aa protein
QBG78454.1 GI:1583097707
140. putative nucleotidyltransferase [Escherichia phage vB_EcoM_G17]
410 aa protein
QBO61906.1 GI:1595479741
141. putative nucleotidyltransferase [Escherichia phage vB_EcoM_G2494]
232 aa protein
QBO63062.1 GI:1595480901
142. putative nucleotidyltransferase [Escherichia phage vB_EcoM_G5211]
232 aa protein
QBO66339.1 GI:1595484190
143. nucleotidyltransferase [Streptomyces phage Kradal]
230 aa protein
QBZ71941.1 GI:1613838985
144. nucleotidyltransferase [Pectinobacterium phage vB_PcaM_CBB]
416 aa protein
YP_009594699.1 GI:1631916783
145. nucleotidyltransferase [Serratia phage BF]
414 aa protein
YP_009599649.1 GI:1631921777
146. RDF protein [Mycobacterium phage Rey]
266 aa protein
YP_009605045.1 GI:1631927234
147. hypothetical protein FDI05_gp127 [Enterobacter phage phiEap-3]
335 aa protein
YP_009607044.1 GI:1631929246
148. nucleotidyltransferase [Klebsiella phage Miro]
335 aa protein
YP_009607321.1 GI:1631929526
149. hypothetical protein FDJ41_gp149 [Yersinia phage fHe-Yen9-04]
413 aa protein
YP_009623759.1 GI:1631946117
150. Thioredoxin, phage-associated [Klebsiella phage PMBT1]
335 aa protein
YP_009626363.1 GI:1631948752
151. nucleotidyltransferase [Caeruleovirus BM15]
253 aa protein
YP_009626689.1 GI:1635514606
152. nucleotidyltransferase domain-containing protein [Escherichia coli]
410 aa protein
WP_137592952.1 GI:1655104042
153. hypothetical protein vBEcoMphAPEC6_gp316c [Escherichia phage vB_EcoM_phAPEC6]
410 aa protein
QDF13941.1 GI:1691657246
154. tRNA nucleotidyltransferase [Gordonia phage Mollymur]
224 aa protein
QDF15459.1 GI:1691658932
155. nucleotidyltransferase [Gordonia phage Begonia]
261 aa protein
QDF16236.1 GI:1691661816
156. HNH endonuclease [Mycobacterium phage Blackbrain]
288 aa protein
QDF16254.1 GI:1691661835
157. nucleotidyltransferase [Gordonia phage Dmitri]
261 aa protein
QDH92498.1 GI:1698242035
158. nucleotidyl transferase [Xanthomonas phage Xoo-sp13]
286 aa protein
QDJ96543.1 GI:1700469177
159. nucleotidyltransferase [Gordonia phage Samba]
261 aa protein
QDK02279.1 GI:1700521005
160. nucleotidyltransferase [Gordonia phage Trax]
244 aa protein
QDM55975.1 GI:1705442554
161. nucleotidyltransferase [Mycobacterium phage Grungle]
288 aa protein
QDP44372.1 GI:1707887152
162. nucleotidyltransferase [Mycobacterium phage LolaVinca]
288 aa protein
QED11194.1 GI:1721789280
163. hypothetical protein EO157G_4780 [Escherichia phage SP27]
410 aa protein
BBM62067.1 GI:1725607969
164. hypothetical protein [Bacillus phage BC-T25]
280 aa protein
QEG04198.1 GI:1726255471
165. thioredoxin [Klebsiella phage KMI9]
335 aa protein
QEG10628.1 GI:1726262208
166. putative nucleotidyltransferase [Klebsiella phage vB_KaeM_KaOmega]
383 aa protein
QEG12287.1 GI:1726263878
167. putative nucleotidyltransferase [Bacillus phage vB_BspM_MarvelLand]
280 aa protein
QEG13724.1 GI:1726265326
168. nucleotidyltransferase [Mycobacterium phage Trinitium]
288 aa protein
QFG15085.1 GI:1756566052
169. nucleotidyltransferase [Gordonia phage Pipp]
261 aa protein
QFG09691.1 GI:1756568335
170. nucleotidyltransferase [Mycobacterium phage DyoEdafos]
245 aa protein
QFG10265.1 GI:1756568917
171. nucleotidyltransferase [Mycobacterium phage Kboogie]
288 aa protein
QFG10748.1 GI:1756569406
172. nucleotidyltransferase [Arthrobacter phage Racecar]
216 aa protein
QFG12286.1 GI:1756570957
173. nucleotidyltransferase [Arthrobacter phage Mimi]
216 aa protein
QFG12912.1 GI:1756571588
174. nucleotidyltransferase [Mycobacterium phage Tourach]
248 aa protein
QFG14273.1 GI:1756573255
175. UNVERIFIED_ORG: putative nucleotidyltransferase [Xanthomonas phage Xoo-sp15]
253 aa protein
QFP93320.1 GI:1764708639
176. nucleotidyltransferase [Mycobacterium phage JPickles]
288 aa protein
QFP98036.1 GI:1764713408
177. hypothetical protein JC221_070 [Yersinia phage JC221]
332 aa protein
QFR55716.1 GI:1769030255
178. thioredoxin [Klebsiella phage AmPh_EK29]
336 aa protein
QFR56984.1 GI:1769034389
179. putative nucleotidyltransferase [Bacteriophage DSS3_MAL1]
323 aa protein
QGH74794.1 GI:1774768858
180. nucleotidyltransferase [Mycobacterium phage DirkDirk]
250 aa protein
QGH75143.1 GI:1774769214
181. nucleotidyltransferase [Gordonia phage Syleon]
247 aa protein
QGH75824.1 GI:1774771119
182. nucleotidyltransferase [Mycobacterium phage Wyatt2]
250 aa protein
QGJ92438.1 GI:1775911300
183. putative nucleotidyltransferase [Acinetobacter phage Stupor]
343 aa protein
QGT54140.1 GI:1781484489
184. HNH endonuclease [Mycobacterium phage Mangeria]
288 aa protein
QHB47573.1 GI:1789807123
185. hypothetical protein [Escherichia phage E26]
229 aa protein
QHB48697.1 GI:1789808259
186. putative 38.9 kDa protein [Escherichia phage Ec_Makalu_003]
232 aa protein
QHJ73047.1 GI:1799108571
187. hypothetical protein VH12019_00007 [Vibrio phage VH1_2019]
346 aa protein
QHJ74334.1 GI:1799109882
188. hypothetical protein [Myoviridae sp.]
326 aa protein
QHJ78921.1 GI:1799114759
189. hypothetical protein kaaroe_76 [Escherichia phage kaaroe]
232 aa protein
QHR66112.1 GI:1802636685
190. nucleotidyltransferase [Microbacterium phage PauloDiaboli]
244 aa protein
QIG57911.1 GI:1817917964
191. tRNA nucleotidyltransferase [Gordonia phage DatBoi]
224 aa protein
QIG58759.1 GI:1817918818
192. putative nucleotidyltransferase protein [Rhizobium phage RHph_I1_18]
297 aa protein
QIG70673.1 GI:1817930516
193. hypothetical protein PKP2_171 [Klebsiella phage P-KP2]
335 aa protein
QIW86223.1 GI:1829637802
194. hypothetical protein [Phaeobacter phage MD18]
329 aa protein
QJA42971.1 GI:1832328570
195. hypothetical protein GuL6_132 [Buttiauxella phage vB_ButM_GuL6]
332 aa protein
QJI10734.1 GI:1836296240
196. hypothetical protein EBPL_00133 [Enterobacter phage EBPL]
329 aa protein
QJI53174.1 GI:1836405113
197. Nucleotidyltransferase, predicted [uncultured Caudovirales phage]
294 aa protein
CAB4123200.1 GI:1839136895
198. COG3541 Predicted nucleotidyltransferase [uncultured Caudovirales phage]
384 aa protein
CAB4196957.1 GI:1839200001
199. nucleotidyltransferase [Gordonia phage Daredevil]
226 aa protein
YP_009807203.1 GI:1842020171
200. hypothetical protein HOU02_gp117 [Caulobacter phage CcrBL9]
295 aa protein
YP_009809771.1 GI:1842022700
201. hypothetical protein HOU03_gp113 [Caulobacter phage CcrSC]
295 aa protein
YP_009810325.1 GI:1842023258
202. hypothetical protein KPP_11781 [Klebsiella phage KPP-1]
356 aa protein
QKE60591.1 GI:1846462593
203. nucleotidyltransferase [Mycobacterium phage Ronan]
288 aa protein
QKO02095.1 GI:1852020834
204. hypothetical protein HWB00_gp132 [Cronobacter phage vB_CsaM_leB]
333 aa protein
YP_009831148.1 GI:1859643285
205. hypothetical protein HWB01_gp131 [Cronobacter phage vB_CsaM_leE]
333 aa protein
YP_009831427.1 GI:1859643565
206. hypothetical protein HWB28_gp106 [Aeromonas phage AS-zj]
322 aa protein
YP_009834406.1 GI:1859646271
207. hypothetical protein HWB37_gp077 [Raoultella phage Ro1]
356 aa protein
YP_009835751.1 GI:1859647419
208. putative nucleotidyltransferase [Proteus phage Mydo]
356 aa protein
YP_009842316.1 GI:1859654044
209. putative NrdC protein [Erwinia phage pEp_SNUABM_01]
355 aa protein
YP_009851712.1 GI:1859663506
210. hypothetical protein HWC84_gp025 [Erwinia phage Hena1]
352 aa protein
YP_009854263.1 GI:1859666078
211. hypothetical protein HWD29_gp181 [Mydovirus KpS8]
356 aa protein
YP_009859207.1 GI:1859671067
212. nucleotidyltransferase [Streptomyces phage BRock]
227 aa protein
YP_009831835.1 GI:1859675842
213. hypothetical protein BIS47_147 [Klebsiella phage vB_KpnM_BIS47]
356 aa protein
YP_009832654.1 GI:1859676809
214. nucleotidyltransferase [Tenacibaculum phage PTm1]
372 aa protein
YP_009873834.1 GI:1864368458
215. hypothetical protein HYP67_gp131 [Acinetobacter phage vB_ApiM_fHyAci03]
144 aa protein
YP_009880901.1 GI:1864375623
216. hypothetical protein HYP70_gp152 [Acinetobacter phage KARL-1]
343 aa protein
YP_009881572.1 GI:1864376297
217. putative nucleotidyltransferase [Acinetobacter phage vB_AbaM_Konradin]
343 aa protein
YP_009885311.1 GI:1864380076
218. putative nucleotidyltransferase [Acinetobacter phage vB_AbaM_Berthold]
343 aa protein
YP_009886157.1 GI:1864381219
219. putative nucleotidyltransferase [Acinetobacter phage vB_AbaM_Apostate]
343 aa protein
YP_009886402.1 GI:1864381528
220. putative nucleotidyltransferase [Acinetobacter phage vB_AbaM_Kimel]
343 aa protein
YP_009886651.1 GI:1864381837
221. putative nucleotidyltransferase [Acinetobacter phage vB_AbaM_Lazarus]
343 aa protein
YP_009886900.1 GI:1864382245
222. putative nucleotidyltransferase [Acinetobacter phage AM101]
343 aa protein
YP_009889759.1 GI:1864385706
223. hypothetical protein [Escherichia phage vB_EcoM_011D4]
232 aa protein
QMP82426.1 GI:1882567739
224. tRNA nucleotidyltransferase [Mycobacterium phage Reindeer]
265 aa protein
QNJ56859.1 GI:1896094433
225. nucleotidyl transferase [Gordonia phage DirtyBoi]
261 aa protein
QOC55921.1 GI:1908297766
226. putative nucleotidyltransferase [Klebsiella phage Muenster]
414 aa protein
QOE32411.1 GI:1910925497
227. putative nucleotidyltransferase [Salmonella phage GEC_vB_MG]
353 aa protein
QPI14722.1 GI:1936181876
228. hypothetical protein [Citrobacter phage vB_Cfr_Xman]
332 aa protein
QPX73010.1 GI:1944314085
229. hypothetical protein [Cronobacter phage vB_CsaM_SemperBestia]
333 aa protein
QPX76480.1 GI:1944319068
230. nucleotidyltransferase [Pectobacterium phage PcCB7V]
372 aa protein
QQG33502.1 GI:1950483908
231. thioredoxin [Aeromonas phage ZPAH1]
323 aa protein
QQG33893.1 GI:1950486490
232. putative thioredoxin [Klebsiella phage vB_KpnM_M1]
335 aa protein
QQO91526.1 GI:1955691865
233. hypothetical protein vBKpMFBKp34_100 [Klebsiella phage vB_KpM_FBKp34]
64 aa protein
QQV91959.1 GI:1958905063
234. hypothetical protein GCLPFEGH_00042 [Klebsiella phage vB_KpM-KalD]
335 aa protein
CAD5241333.1 GI:1973742722
235. hypothetical protein INMBNBLA_00070 [Klebsiella phage vB_KoM-Liquor]
335 aa protein
CAD5241548.1 GI:1973743562
236. nucleotidyltransferase [Escherichia phage UPEC06]
375 aa protein
QUL77182.1 GI:2030701281
237. TPA: putative nucleotidyltransferase [Siphoviridae sp. ctE6L85]
340 aa protein
DAE21289.1 GI:2051140390
238. TPA: putative nucleotidyltransferase [Siphoviridae sp. ct4be24]
342 aa protein
DAE21596.1 GI:2051140700
239. TPA: putative nucleotidyltransferase [Siphoviridae sp.]
263 aa protein
DAE68424.1 GI:2052247257
240. TPA: putative nucleotidyltransferase [Siphoviridae sp.]
387 aa protein
DAE87033.1 GI:2052266204
